# Nanopore-based cell-free DNA fragmentation and methylation profiles from the cerebral spinal fluid of patients with lung cancer brain metastases

**DOI:** 10.1101/2025.07.28.667300

**Authors:** Tianqi Chen, Xiangqi Bai, Georgiana Burnside, Thy Trang Hoang Trinh, Melanie Hayden Gephart, Billy T. Lau, Hanlee P. Ji

## Abstract

**Background:** Non-small cell lung cancer (**NSCLC**) patients with brain metastases (**BMET**) have a poor prognosis. Cerebrospinal fluid (**CSF**) is a source of cell free DNA (**cfDNA**) from the brain and its methylation and fragmentation properties may be an indicator of NSCLC-BMET.

**Methods:** We applied a nanopore single-molecule sequencing approach to characterize the fragmentation, methylation and hydroxymethylation patterns present in CSF-derived cfDNA from NSCLC-BMET patients (N=15). We compared the cancer cfDNA finding to non-cancer healthy controls (N=11) and their CSF cfDNA. We also compared the fragmentation patterns between CSF-derived cfDNA and plasma-derived cfDNA.

**Results:** We observed enriched mono-nucleosome levels and significantly higher mono-/trinucleosome ratios in cancer patients. Comparison with plasma-derived cfDNA further confirmed the unique fragmentation features of CSF-derived cfDNA. Distinct methylation and hydroxymethylation patterns were observed between cancer and control CSF samples. We observed significantly lower degree of hydroxymethylation in cancer patients compared to healthy controls and the affected genes had different pathway profiles.

**Conclusions:** CSF cfDNA in patients with NSCLC-BMET had a distinct profiles of DNA fragmentation, methylation and hydroxymethylation.
