## Supplementary tables for "Nanopore-based cell-free DNA fragmentation and methylation profiles from the cerebral spinal fluid of patients with lung cancer brain metastases"

### Sheet: Table_S1_seq_metrics_CSF
Supplementary Table 1. Sequencing Metrics of CSF samples
Patient ID	Sample ID	Cohort/Experiment	# reads	# aligned	% aligned	# methylated CpG sites	# 5mCG sites	% 5mCG sites	# 5hmCG sites	% 5hmCG sites
P9953_TP641	20253	Non-cancer control CSF (N=11) / cfDNA fragmentation, 5mCG, and 5hmCG analysis	8285513	266369	0.0321488	723711	454978	62.8674	16616	2.29594
P10038_TP530	20268		3209188	176211	0.0549083	465747	331872	71.2559	16104	3.45767
P10039_TP532	20269		5091948	64581	0.012683	154382	96202	62.3143	6388	4.13779
P10040_TP555	20270		4080798	106489	0.0260951	225995	141893	62.7859	18524	8.19664
P10041_TP563	20271		2128587	108509	0.050977	347543	209048	60.1503	11048	3.17889
P10042_TP676	20272		3696094	1463025	0.39583	4677855	2999953	64.131	162194	3.46727
P10475_TP682	27230		1866559	871593	0.466952	3127258	1971953	63.0569	124400	3.97793
P10476_TP683	27231		860065	162744	0.189223	547282	340760	62.2641	17039	3.11339
P10477_TP685	27232		1546759	166368	0.107559	561161	340087	60.6042	22256	3.96606
P10478_TP647	27233		1198919	171152	0.142755	452902	274828	60.6816	15610	3.44666
P10479_TP658	27234		2431271	614106	0.252586	1472429	950490	64.5525	55396	3.76222
P9952_TP584	20247	NSCLC-BM CSF (N=15, 11 patients) / cfDNA fragmentation, 5mCG, and 5hmCG analysis	14456504	10272887	0.710607	14370933	10000649	69.5894	368185	2.56201
P9952_TP586	20248		17309923	15550715	0.89837	18045354	13108304	72.6409	523693	2.90209
P10043_TP513	20273		2512084	749821	0.298486	1391093	744311	53.5055	24119	1.73382
P10043_TP521	20274		7071663	2443057	0.345471	5507292	3603323	65.4282	114373	2.07676
P10044_TP583	20275		2801748	20379	0.00727367	64701	39666	61.3066	1902	2.93968
P10045_TP600	20276		793992	156634	0.197274	308137	179787	58.3464	4791	1.55483
P10046_TP616	20277		1387427	718422	0.517809	1170620	683000	58.3452	18732	1.60018
P10480_TP454	27235		1851581	142490	0.0769559	319360	188535	59.0353	5375	1.68305
P10481_TP437	27236		12281817	9170013	0.746633	12788741	8381737	65.54	278158	2.17502
P10481_TP472	27237		3432630	3068133	0.893814	6138101	3699677	60.274	117036	1.90671
P10482_TP377	27238		1681591	573279	0.340915	1105721	728690	65.9018	19766	1.78761
P10483_TP432	27239		49692730	47284290	0.951533	25580549	20173447	78.8624	850386	3.32435
P10483_TP433	27240		13869186	12918552	0.931457	14762105	9225700	62.4958	215144	1.45741
P10484_TP407	27241		2472167	577576	0.233631	1128858	698474	61.8744	15572	1.37945
P10901	20290		2019982	33234	0.0164526	61367	41067	66.9203	1236	2.01411

### Sheet: Table_S2_seq_metrics_plasma
Supplementary Table 2. Sequencing metrics of plasma samples
Patient	Sample	Cohort/Experiment	# reads	# aligned	% aligned
P11203	9266	Normal plasma from Discovery Life Sciences (N=13) / cfDNA fragmentation analysis	1208460	946861	0.783527
P11204	9267		763996	357827	0.468362
P11205	9268		573967	399678	0.696343
P11206	9269		1382077	722586	0.522826
P11207	9270		1105470	775239	0.701275
P11208	9271		1160087	532298	0.458843
P11209	9272		806944	566853	0.702469
P11210	9273		1760011	775414	0.440573
P11211	9274		341682	179602	0.525641
P11212	9275		1016013	771578	0.759417
P11213	9276		1455711	1165191	0.800427
P11214	9277		494525	224078	0.453118
P11215	9278		652779	155111	0.237616
P10083	30400	Normal plasma from Precision for Medicine (N=198, 192 donors) / cfDNA fragmentation analysis	2517547	2154138	0.8556
P10084	30401		1103059	520101	0.4715
P10085	30402		432271	278596	0.6445
P10086	30403		3106187	2410974	0.7762
P10087	30404		1088307	613490	0.5637
P10088	30405		5560824	4585039	0.8245
P10089	30406		2396765	2090347	0.8722
P10090	30407		2404438	1636329	0.6805
P10091	30408		2315282	1988946	0.8591
P10092	30409		587849	372204	0.6332
P10093	30410		1164734	803795	0.6901
P10094	30411		2432548	2031751	0.8352
P10095	30412		1162957	577365	0.4965
P10096	30413		1196658	668629	0.5587
P10097	30414		2156024	1766710	0.8194
P10098	30415		1053330	794854	0.7546
P10099	30416		1899327	1413360	0.7441
P10100	30417		470549	247309	0.5256
P10101	30418		1063441	656000	0.6169
P10102	30419		2306361	1802352	0.7815
P10103	30420		2150549	1622222	0.7543
P10104	30421		1129488	801572	0.7097
P10105	30422		818248	522010	0.638
P10106	30423		1186503	783919	0.6607
P10107	30424		747416	356446	0.4769
P10108	30425		1066539	595003	0.5579
P10109	30426		2602137	2032095	0.7809
P10110	30427		1590163	1326786	0.8344
P10111	30428		979115	825020	0.8426
P10112	30429		1615900	1064968	0.6591
P10113	30430		852020	433824	0.5092
P10114	30431		1112684	510124	0.4585
P10115	30432		2059983	1786224	0.8671
P10116	30433		1633486	1376728	0.8428
P10117	30434		923716	688628	0.7455
P10118	30435		1188049	615665	0.5182
P10119	30436		1432291	820267	0.5727
P10120	30437		1218343	488383	0.4009
P10121	30438		472388	301143	0.6375
P10122	30439		526373	383727	0.729
P10123	30440		814840	486157	0.5966
P10124	30441		1112367	612107	0.5503
P10125	30442		1312199	840018	0.6402
P10126	30443		991635	813107	0.82
P10127	30444		1192898	853382	0.7154
P10128	30445		681419	370400	0.5436
P10129	30446		1416410	1225131	0.865
P10130	30447		1883204	1421649	0.7549
P10131	30448		1074012	829773	0.7726
P10132	30449		1521250	1011442	0.6649
P10133	30450-1		1479603	1318187	0.8909
P10133	30450-2		1996500	1630501	0.8167
P10134	30451		2767737	2170530	0.7842
P10135	30452		1824561	1433544	0.7857
P10136	30453		1726186	1043939	0.6048
P10137	30454		1115765	895671	0.8027
P10138	30455		3827193	3091467	0.8078
P10139	30456		622529	474574	0.7623
P10140	30457		3763711	3348215	0.8896
P10141	30458		2791222	2413378	0.8646
P10142	30459		1267105	940825	0.7425
P10143	30460		1995349	1521576	0.7626
P10144	30461		863998	395740	0.458
P10145	30462		969367	669772	0.6909
P10146	30463		1517693	1271180	0.8376
P10147	30464		582896	296038	0.5079
P10148	30465		1693113	1458759	0.8616
P10149	30466		1034795	730496	0.7059
P10150	30467		2213879	1788347	0.8078
P10151	30468		920430	574432	0.6241
P10152	30469-1		718367	444532	0.6188
P10152	30469-2		949435	735291	0.7745
P10153	30470-1		503435	361255	0.7176
P10153	30470-2		1727041	1540254	0.8918
P10154	30471		3871370	3463729	0.8947
P10155	30472		2975135	2616482	0.8794
P10156	30473		2396025	2003383	0.8361
P10157	30474		2629758	2193859	0.8342
P10158	30475		886774	726096	0.8188
P10159	30476		2474138	2248937	0.909
P10160	30477		3567903	3081888	0.8638
P10161	30478		3287389	2904597	0.8836
P10162	30479		1493774	1095220	0.7332
P10163	30480		1205526	973875	0.8078
P10164	30481		2259120	2007425	0.8886
P10165	30482		2088723	1837534	0.8797
P10166	30483		3049955	2598275	0.8519
P10167	30484		3236311	2711038	0.8377
P10168	30485		1866895	1288136	0.69
P10169	30486		347872	234672	0.6746
P10170	30487		1317896	1143930	0.868
P10171	30488		838875	593882	0.708
P10172	30489		819156	513731	0.6271
P10173	30490		1928543	1593072	0.826
P10174	30491		1076133	942606	0.8759
P10175	30492		1858294	1569331	0.8445
P10176	30493		3345833	2977643	0.89
P10177	30494		984408	842601	0.8559
P10178	30495		1021885	645339	0.6315
P10179	30496		1975746	1639589	0.8299
P10180	30497		2984875	2337733	0.7832
P10181	30498		515775	352726	0.6839
P10182	30499		1610743	771711	0.4791
P10183	30500		955801	454118	0.4751
P10184	30501		1609112	728729	0.4529
P10185	30502		1160885	873696	0.7526
P10186	30503		1331944	369856	0.2777
P10187	30504		3834334	3375468	0.8803
P10188	30505		816837	573860	0.7025
P10189	30506		1208191	873646	0.7231
P10190	30507		1098731	785271	0.7147
P10191	30508		2792990	2178935	0.7801
P10192	30509		1462454	987761	0.6754
P10193	30510-1		2943599	2461042	0.8361
P10193	30510-2		2592834	2171421	0.8375
P10194	30511		1478825	1171792	0.7924
P10195	30512		1039668	797119	0.7667
P10196	30513-1		799898	651018	0.8139
P10196	30513-2		2084848	1773812	0.8508
P10197	30514		4133652	3548809	0.8585
P10198	30515		1146543	707320	0.6169
P10199	30516		2528614	2032040	0.8036
P10200	30517		1612836	1280954	0.7942
P10201	30518		781611	525171	0.6719
P10202	30519		2126640	1693169	0.7962
P10203	30520-1		1493630	1219392	0.8164
P10203	30520-2		2768288	2507830	0.9059
P10204	30521		1510502	1148017	0.76
P10205	30522		1232476	925238	0.7507
P10206	30523		1192883	966418	0.8102
P10207	30524		1118585	945728	0.8455
P10208	30525		2437001	1863105	0.7645
P10209	30526		2849871	2427072	0.8516
P10210	30527		1193087	625049	0.5239
P10211	30528		2115238	1805164	0.8534
P10212	30529		1023025	812466	0.7942
P10213	30530		865931	663085	0.7657
P10214	30531		1579014	1073073	0.6796
P10215	30532		1249644	631980	0.5057
P10216	30533		1557105	805368	0.5172
P10217	30534		2112281	1826646	0.8648
P10218	30535		934192	747129	0.7998
P10219	30536		850066	565083	0.6648
P10220	30537		1238924	749434	0.6049
P10221	30538		1283255	840021	0.6546
P10222	30539		884100	714061	0.8077
P10223	30540		2346612	1916074	0.8165
P10224	30541		1175386	870466	0.7406
P10225	30542		428795	294907	0.6878
P10226	30543		2202899	1640951	0.7449
P10574	27431		2542461	2100088	0.826
P10575	27432		3954616	2816861	0.7123
P10576	27433		1594831	1252621	0.7854
P10577	27434		2313380	1122910	0.4854
P10578	27435		1601316	733754	0.4582
P10579	27436		4761860	3529809	0.7413
P10580	27437		1564178	1155504	0.7387
P10581	27438		5802354	4338890	0.7478
P10582	27439		2685938	2269960	0.8451
P10583	27440		3946712	3431578	0.8695
P10584	27441		1691533	1332898	0.788
P10585	27442		2961244	2343936	0.7915
P10586	27443		1590045	874047	0.5497
P10587	27444		1561000	616084	0.3947
P10588	27445		1747622	1221236	0.6988
P10589	27446		1513920	1127476	0.7447
P10590	27447		2466662	1764962	0.7155
P10591	27448		1052644	715950	0.6801
P10592	27449		3171186	2504176	0.7897
P10593	27450		2332718	1525919	0.6541
P10594	27451		991968	311602	0.3141
P10595	27452		2044935	1526937	0.7467
P10596	27453		1168138	738995	0.6326
P10597	27454		2882112	2286436	0.7933
P10598	27455		1573820	1070100	0.6799
P10599	27456		3093522	2449829	0.7919
P10600	27457		1404640	656196	0.4672
P10601	27458		1144401	869623	0.7599
P10602	27459		819589	631307	0.7703
P10603	27460		2167587	1350322	0.623
P10604	27461		1619532	1026841	0.634
P10605	27462		1284354	560483	0.4364
P10606	27463		1066645	732151	0.6864
P10607	27464		656610	520197	0.7922
P10608	27465		655492	332861	0.5078
P10609	27466		2367150	1618694	0.6838
P10610	27467		1575800	646589	0.4103
P10611	27468		2519100	1227297	0.4872
P10612	27469		890542	627584	0.7047
P10613	27470		1119577	835648	0.7464
P10614	27471		2616149	2118067	0.8096
P10615	27472		1785780	1162332	0.6509
P10616	27473		1364316	646824	0.4741
P10617	27474		1237710	888212	0.7176
P10618	27475		1874741	1371455	0.7315
P10619	27476		1223464	801457	0.6551
P10620	27477		2955244	2660651	0.9003
P10621	27478		3517951	2588105	0.7357
P11147	30670	Other metastatic NSCLC plasma from Precision for Medicine (N=19) / cfDNA fragmentation analysis	1178962	1026562	0.8707
P11148	30671		1984167	1782268	0.8982
P11149	30672		887762	778382	0.8768
P11150	30673		645660	431910	0.6689
P11152	30675		572609	360580	0.6297
P11154	30677		1704747	1434861	0.8417
P11155	30678		452512	351330	0.7764
P11156	30679		1107270	980140	0.8852
P11157	30680		1752998	1608843	0.9178
P11158	30681		691782	581866	0.8411
P11159	30682		1287196	1102547	0.8565
P11160	30683		942745	757267	0.8033
P11161	30684		1938443	1771580	0.9139
P11162	30685		1094342	976947	0.8927
P11163	30686		3610743	3345027	0.9264
P11164	30687		6189476	5863834	0.9474
P11167	30690		20696507	19526142	0.9435
P11168	30691		1990163	1811359	0.9102
P11169	30692		961754	834903	0.8681
P11151_BM	30674	NSCLC-BM plasma from Precision for Medicine (N=4) / cfDNA fragmentation analysis	6165279	5772180	0.9362
P11153_BM	30676		1140424	1027228	0.9007
P11165_BM	30688		965090	792519	0.8212
P11166_BM	30689		852656	690651	0.81

### Sheet: Table_S3_plasma_vs_CSF
Supplementary Table 3. Nucleosome ratio comprasions between CSF and plasma samples
Nucleosome ratio type	Comparision type	p value	Significance	Figure
mono-/di-nucleosome	control CSF vs. NSCLC-BM CSF	0.26	NS	Figure S5
	control plasma vs. mNSCLC plasma	4.48e-07	***
	NSCLC-BM plasma vs. NSCLC-BM CSF	0.893	NS
	control plasma vs. control CSF	1.92e-05	***
mono-/tri-nucleosome	control CSF vs. NSCLC-BM CSF	0.000731	***	Figure S5
	control plasma vs. mNSCLC plasma	0.0373	*
	NSCLC-BM plasma vs. NSCLC-BM CSF	0.0222	*
	control plasma vs. control CSF	3.26e-24	***
di-/tri-nucleosome	control CSF vs. NSCLC-BM CSF	6.95e-06	***	Figure S5
	control plasma vs. mNSCLC plasma	0.552	NS
	NSCLC-BM plasma vs. NSCLC-BM CSF	4.46e-07	***
	control plasma vs. control CSF	3.74e-18	***
NS = not significant
* = p < 0.05
** = p < 0.01
*** = p < 0.001

### Sheet: Table_S4_sig_genes
Supplementary Table 4. list of 176 significant promoter 5mC genes and 109 significant intragenic 5hmC genes (q<0.01)
Promoter 5mC	Intragenic 5hmC
SOST	CTSH
ARSH	UBE2F-SCLY
BCAR1	CCSER1
CBY3	DAB2IP
MSANTD1	FOCAD
PDE4DIP	MARK4
PER3	MKLN1
SHF	PARL
TH	RAPGEF1
TUBB8	RP11-449K6.5
LIMD2	SNX29
MARS1	STAG1
ODAD4	STX8
REC8	ADK
RHOBTB1	BRD1
TMEM225B	CRYGN
ZNF7	GRIA1
ZPBP2	GRID1
ACSF3	GSE1
ADNP	IFITM1
ALX3	KCNQ1
ARHGEF17	MAPK1
ATF3	NCOA3
BEND6	NPIPB13
CABP2	PLG
CDC14B	RBFOX1
COL6A6	RP11-326C3.17
CRTC1	ADAMTS2
CXorf51A	ADCY9
DDO	ADRA1B
DOK1	AGO2
DPY19L1	ATXN1
E4F1	AUTS2
EHMT1	BACH1
EPB41L1	BNIP3L
ESPNL	CACNB2
FBXO43	CCDC62
FLAD1	CDYL
GAGE1	CFDP1
GLI3	CREB5
GRB10	CRTC3
IFNGR2	DDI2
IL3	DHRS3
IL6R	DISP1
ITPRID1	DLG2
KRT27	DST
KRTAP5-4	DTD1
LEFTY2	EVL
LGR6	EYA2
LHX3	EYS
LOXL3	FARP1
LRRC73	FMN2
LRRFIP1	FRMD4A
MKLN1	GNAQ
MRTFB	GNG12
MS4A12	GRB2
NBPF1	GTF2I
NCR2	HDAC9
NDRG3	HIP1
NEUROG1	HIPK2
NKTR	IL21R
NPIPB4	KBTBD2
NPL	KCNB1
OR2B11	KDM3B
P2RY6	KDM4B
PDPK1	KSR1
PDZD4	LDLRAD4
PHOX2A	LHFPL2
PMM2	LRRC32
POR	MAP4K4
PSEN2	MME
RBMS1	MOK
RELL1	MPRIP
REPIN1	MSI2
RHBDL3	MTDH
SGPP1	MTMR3
SLFN13	MYH10
SSTR5	NBPF1
SULT1A3	NFIA
SYCE1	PARN
TAF11L7	PBX1
TCIRG1	PITPNC1
TMEM275	PLA2G6
TRPC3	PLCB1
TRPV1	PLCG2
TRPV4	PRKCE
TTLL4	PRKD1
UGT1A7	RALB
WASF2	RBFOX2
IQCA1L	RDX
CST11	RHOBTB1
DSC3	RP5-972B16.2
FAM174B	RTN3
PCF11	RUNX1
REG1B	SASH1
USP17L23	SEMA6D
AIFM1	SH3RF3
CCNP	SLC45A4
CFHR2	SPTY2D1
DYNC1LI2	STK24
HMOX2	SYN3
KLHL40	TENT4A
MIF	TMEM123
NMRAL1	TPST1
OR14K1	TRIO
SPECC1	TWIST2
TAX1BP1	TYK2
AOC1	XPO6
APRT	ZBTB20
ARHGAP45
ATAD3A
C12orf43
CCNH
CD74
CDR2
CLIC2
DEFB119
DYRK2
EFHD1
ERBIN
FOXP1
FOXP2
GNG2
HAUS5
HSH2D
IL1R2
INF2
IVL
KCNIP1
KIR2DL1
LIPH
LRRC26
LRRC52
LSM8
MACROD1
MAPK8IP3
MID1
MMP13
MPZ
MT1B
NOX4
NQO1
OR5L2
PCDHA9
PERM1
PLIN5
POF1B
POU6F2
PPDPFL
PPP1R3F
PRELP
PTPRR
RAD54B
RASGEF1C
RASSF5
RBM47
RSBN1L
SETDB1
SFTPA2
SLC16A4
SLC39A2
SORCS1
SULT6B1
SVOPL
SYTL3
TCAP
TMX2
TRIM43
TUB
UPK3B
UPP2
USH2A
ZBTB33
ZKSCAN1
NUP205
PCDHGA9

### Sheet: Table_S5-7_5mc_validation
Supplementary Table 5. Comparison with TCGA_LUAD methylation array data from CanMethdb
Region	# overlapped hypo genes	% overlapped hypo genes	# overlapped hyper genes	% overlapped hyper genes
Gene body	188	0.12	403	0.11
Promoter_our annotation	48	0.17	60	0.16
Promoter_ensembl	31	0.19	46	0.17
Supplementary Table 6. Comparison of significant genes from our data with TCGA_LUAD methylation array data from CanMethdb
Region	# overlapped sig hypo genes	% overlapped sig hypo genes	# overlapped sig hyper genes	% overlapped sig hyper genes
Gene body	1	0.03	7	0.12
Promoter_our annotation	20 (6 markers)	0.23	13 (1 marker)	0.15
Promoter_ensembl	18	0.32	8	0.11
Supplementary Table 7. Comparison of promoter genes from our data with TCGA_LUAD open chromatin sites
Region	# overlapped hypo genes	% overlapped hypo genes	# overlapped hyper genes	% overlapped hyper genes
Promoter_all genes	65 (17 markers)	0.17	36	0.07
Promoter_sig genes	26 (6 markers)	0.3	7	0.08

### Sheet: Table_S8_longitudinal
Supplementary Table 7. Longitudinal studies on nucleosome ratios, average genome-wide 5mCG, and average genome-wide 5hmCG
Patient ID	Draw date	Condition	Percentage change%
P10481	1/8/2019, 10/23/2019	mono/di	-35.3282
		mono/tri	-37.4269
		di/tri	-3.32326
		avg. 5mCG%	-4.44811
		avg. 5hmCG%	8.90411
P9952	2/9/2022, 2/9/2022	mono/di	2.62391
		mono/tri	2.72727
		di/tri	0.625
		avg. 5mCG%	1.4218
		avg. 5hmCG%	-1.18343
P10043	9/9/2020, 9/30/2020	mono/di	20.1299
		mono/tri	15.5039
		di/tri	-3.94265
		avg. 5mCG%	19.8095
		avg. 5hmCG%	11.25
P10483	10/5/2018, 10/25/2018	mono/di	9.53347
		mono/tri	6.75676
		di/tri	-2.88248
		avg. 5mCG%	-2.33813
		avg. 5hmCG%	-14.9123

### Sheet: Table_S9-10_EGFR+_comp
Supplementary Table 8. Potential 5mC methylated markers genes in the promoter region between EGFR+ vs. EGFR- NSCLC patients.
Gene name	Relationship to EGFR+ NSCLC
NECTIN4	Low NECTIN4 level indicated better survival after osimertinib treatment
ITGB4	Cooperated with EGFR to activate PI3K/AKT
FAM83A	Regulated EGFR pathway
CD24	Induced CD24 expression after EGFR-TKI treatment indicated resistance
ATAD3A	Silencing ATAD3A reduced EGFR expression and increased sensitivity to EGFR-TKI treatment
S100A2	Upregulated by EGFR phosphorylation
GSTP1	Regulated EGFR cysteine oxidation and nuclear localization
Supplementary Table 9. Potential 5hmC methylated markers genes in the intragenic region between EGFR+ vs. EGFR- NSCLC patients.
Gene name	Relationship to EGFR+ NSCLC
WWOX	Some single-nucleotide polymorphisms may help predict EGFR mutant tumor growth
HIP1	Stabilized and induced EGFR signaling. HIP1-ALK fusion was reported in NSCLC
DNMT3A	DNMT3a mutation was lower in icotinib/gefitinib-resistant patients than drug-sensitive patients
ARAP1	Regulated endocytosis of EGFR
